# LINE-1 DNA methylation in response to aging and vitamin D

**DOI:** 10.1101/2020.05.02.073551

**Authors:** Lawrence T. C. Ong, Stephen D Schibeci, Nicole L Fewings, David R Booth, Grant P Parnell

## Abstract

Retrotransposons are genetic elements capable of their own propagation and insertion into the human genome. Because of their mutagenic potential, retrotransposons are heavily suppressed by mechanisms including DNA methylation. Increased age is associated with decreasing DNA methylation of the LINE-1 retrotransposon and may partially explain the predisposition towards malignancy with advancing age. Vitamin D has been investigated for its effects on DNA methylation at LINE-1 elements with mixed results. This study hypothesised that LINE-1 DNA methylation is altered by vitamin D exposure and age. Using whole genome bisulfite sequencing of adult and newborn haematopoietic progenitors, DNA methylation at LINE-1 elements was not found to vary between cells cultured with or without calcitriol, both in adults and newborns. In contrast, several LINE-1 regions were found to be differentially methylated between adults and children, but these were not uniformly hypermethylated in paediatric cells. The results of this study suggest that at least in haematopoietic cells, vitamin D does not appear to affect LINE-1 methylation.
