## Supplemental Data 3 for "LINE-1 DNA methylation in response to aging and vitamin D"

### Sheet: Sheet1
ABCG1
ABO
abParts
ADAP1
ADAR
ADCY7
AGPAT3
AHRR
AK023304
AK056686
AK096314
AK097921
AK127183
AK127609
ALOX12P2
ALS2CR11
ANKRD11
ANKRD18B
ARHGAP27
ARHGEF39
ARID1B
ARL8B
ATG4D
ATP2A3
AX721123
BAGE
BAGE3
BC014312
BC031638
BC038211
BC040208
BC041003
BC042372
BC043356
BC045738
BC070106
BC073928
BCL7C
BHLHE40
BICD2
BIN1
BRF1
BTN3A1
C17orf99
C18orf21
C20orf112
C21orf58
C2orf62
C6orf147
C7orf25
C9orf156
CASP8
CCDC13
CCDC66
CCL28
CCR2
CD1B
CD302
CD53
CD70
CD72
CD79A
CD86
CDC45
CDIP1
CDK13
CEACAM4
CEP44
CHSY1
CLEC2B
CLNK
COX16
CREBL2
CSK
CSNK1E
CST7
CTSH
CUL3
CXXC11
CYFIP1
DCTN4
DDX60
DHRS9
DNAJB14
DNTT
DOCK8
DQ582208
DQ587539
DQ587887
DQ601567
DTX3L
ECHDC1
EHD1
EIF2B3
EIF5
ENPP6
EP400
ERCC4
EVL
FAM81B
FBRSL1
FBXO8
FCGBP
FLJ20518
FMN1
FSD1L
FSIP1
FYN
GALR1
GATAD2A
GBP1P1
GFI1B
GJB7
GLI4
GNB1
GRAMD4
GRIP1
GXYLT1
H2AFZ
HCG11
HCK
HDAC4
HDDC3
HERC5
HMHA1
HNMT
HSBP1L1
IBTK
ICAM2
IDO2
IFI44
IFI44L
IFNAR2
IL21R
INO80C
ISOC2
ISY1-RAB43
ITGAL
KANK1
KC6
KCNK13
KCTD7
KHDC1
KIAA0125
KIFAP3
KLRC4-KLRK1
KLRG1
KLRK1
LAIR1
LDLRAD4
LILRA1
LILRB1
LIMS1
LINC00649
LINC00888
LMO2
LOC100288255
LOC100505495
LOC100630923
LOC100996455
LOC256880
LOC339874
LOC400927
LOC442497
LOC643802
LOC728342
LPIN2
LRRTM4
LSM6
LSR
LY75-CD302
LYAR
LYPLA1
MAD1L1
MAN2A2
MAP3K13
MAPK10
MARCH1
MCTP2
MEG3
METTL7A
MGC39372
MIR4513
MIR4645
MIR5087
MIR762
MRAS
MRPS18A
MS4A14
MS4A7
MSANTD3
MSR1
MSRB2
MTUS1
MYO5C
MYO7B
MYOZ2
NBPF22P
NBPF8
NCAPG2
NEAT1
NEK1
NET1
NFIX
NR1I2
NRG4
NUDT16
OLA1
OSBPL3
PACS2
PAFAH1B2
PARP9
PCED1B
PCID2
PCNT
PIP4K2A
PLD6
PLEK
POLR2C
PPIEL
PPM1L
PPP3R1
PPP4R4
PRKAA1
PRKRIP1
PRLR
PRSS41
PSMG1
PTENP1
PTGER4
PTK2B
PTPRJ
RAB40C
RAB43
RABGEF1
RANBP17
REXO1L1
RFWD2
RHEB
RICTOR
RPN1
RPP14
RTN4
SART3
SCARB1
SEMA4D
SENP6
SEPT9
SERINC5
SIDT1
SIGLEC7
SIGLEC9
SIRPB1
SKI
SLAMF6
SLC12A8
SLC23A2
SLFN11
SMIM8
SNORA62
SOCS6
SP100
SP140
SP140L
SPAG9
SSBP3
STAM
STK10
STK4
STK4-AS1
STOM
SYNJ2BP-COX16
TARBP1
TBC1D22A
TBC1D2B
TBC1D4
TBCD
TES
TIMM10
TIRAP
TMEM106B
TMEM176A
TMEM176B
TMX1
TNFRSF8
TNFSF10
TNK2
TNRC6A
TNS1
TNS3
TP53RK
TRIM24
TRIM68
TRNA_Gln
TRNA_Leu
TSGA10
UBA7
UFD1L
UNC45A
VNN3
VOPP1
WRB
XXYLT1
YEATS4
YES1
ZCCHC14
ZFAND6
ZFP41
ZFP62
ZFP90
ZFPM2
ZNF395
