## Supplemental Data 4 for "LINE-1 DNA methylation in response to aging and vitamin D"

### Sheet: Sheet1
ABCG1
AHRR
ATP2A3
BIN1
C21orf58
C2orf62
CD70
CD72
CD86
CDC45
DDX60
DHRS9
EHD1
EVL
FCGBP
FSD1L
GFI1B
HCG11
HERC5
HNMT
IFI44
IFI44L
ISOC2
KCNK13
KCTD7
KIAA0125
KLRG1
LIMS1
MARCH1
MCTP2
METTL7A
MSR1
MTUS1
PARP9
RABGEF1
SERINC5
SIDT1
SIGLEC7
SIGLEC9
SIRPB1
SLAMF6
SLC12A8
TBC1D4
TMEM176A
TMEM176B
VNN3
